# Mechanism of chaperone recruitment and retention on mitochondrial precursors

**DOI:** 10.1101/2025.01.18.633710

**Authors:** Szymon Juszkiewicz, Sew-Yeu Peak-Chew, Ramanujan S. Hegde

## Abstract

Nearly all mitochondrial proteins are imported into mitochondria from the cytosol. How nascent mitochondrial precursors acquire and sustain import-competence in the cytosol under normal and stress conditions is incompletely understood. Here, we show that under normal conditions, the Hsc70 and Hsp90 systems interact with and redundantly minimize precursor degradation. During acute import stress, Hsp90 buffers precursor degradation, preserving proteins in an import-competent state until stress resolution. Unexpectedly, buffering by Hsp90 relies critically on a mitochondrial targeting signal (MTS), the absence of which greatly decreases precursor-Hsp90 interaction. Site-specific photo-crosslinking and biochemical reconstitution showed how the MTS directly engages co-chaperones of Hsc70 (St13 and Stip1) and Hsp90 (p23 and Cdc37) to facilitate chaperone retention on the mature domain. Thus, the MTS has a previously unappreciated role in regulating chaperone dynamics on mitochondrial precursors to buffer their degradation and maintain import competence, functions that may facilitate restoration of mitochondrial homeostasis after acute import stress.

**Significance statement:**

- Mitochondrial proteins encoded by the nuclear genome are synthesized in the cytosol before their subsequent import into mitochondria. The factors that recognize mitochondrial precursors in the cytosol to maintain their import-competence are incompletely defined.
- Using a systematic site-specific photo-crosslinking strategy, the authors find that the mitochondrial targeting signal (MTS) is directly recognized by co-chaperones of Hsc70 and Hsp90. The co-chaperones facilitate recruitment, retention, and remodeling of these general chaperones on the nascent precursor protein.
- Chaperone retention becomes particularly important during mitochondrial stress, when precursors must avoid degradation during a prolonged period in the cytosol.
