## Supplemental Table 1 for "Mechanism of chaperone recruitment and retention on mitochondrial precursors"

### Sheet: Table 1
Table S1 - Mass spectrometry analysis of proteins associated with pOTC compared to GFP control. The bait protein is highlighted in orange, and the major pOTC-enriched chaperones and co-chaperones are highlighted in purple.
Identified Proteins	Accession Number	Alternate ID	Molecular Weight	TST-GFP (total spectal counts)	TST-pOTC (total spectral counts)	Notes
Ornithine carbamoyltransferase, mitochondrial OS=Homo sapiens GN=OTC PE=1 SV=3	OTC_HUMAN	OTC	40 kDa	0	428	Bait
Uncharacterized protein OS=Chlorocebus sabaeus GN=HSPA8 PE=3 SV=1	A0A0D9S441_CHLSB (+19)	HSPA8	71 kDa	30	180	Hsc70
Heat shock protein alpha OS=Ovis aries GN=HSPCA PE=3 SV=1	A8DR93_SHEEP (+3)	HSPCA	85 kDa	3	164	Hsp90
Alpha-hemoglobin (Predicted) OS=Oryctolagus cuniculus GN=HBA PE=3 SV=1	B8K132_RABIT (+2)	HBA	16 kDa	101	122
Heat shock protein 90kDa alpha (Cytosolic), class B member 1, isoform CRA_a OS=Homo sapiens GN=HSP90AB1 PE=3 SV=1	A0A024RD80_HUMAN (+23)	HSP90AB1	83 kDa	3	116	Hsp90
Heat shock protein HSP 90-beta OS=Oryctolagus cuniculus GN=HSP90AB1 PE=3 SV=2	G1T8Q6_RABIT	HSP90AB1	85 kDa	3	113	Hsp90
Uncharacterized protein OS=Oryctolagus cuniculus GN=STIP1 PE=4 SV=2	G1TAF8_RABIT	STIP1	63 kDa	0	103	Hsc70/Hsp90 bridging factor
Alpha-globin 1 OS=Oryctolagus cuniculus GN=HBA1 PE=3 SV=1	G8ZF20_RABIT (+3)	HBA1	16 kDa	87	96
Trypsinogen OS=Sus scrofa PE=2 SV=1	C5IWV5_PIG (+2)		26 kDa	92	82
Hemoglobin, beta (Predicted) OS=Oryctolagus cuniculus GN=HBB PE=3 SV=1	B8K174_RABIT (+1)	HBB	16 kDa	32	78
Uncharacterized protein OS=Oryctolagus cuniculus GN=FKBP5 PE=4 SV=1	G1SP30_RABIT	FKBP5	51 kDa	0	73	Hsp90 co-chaperone
Uncharacterized protein OS=Oryctolagus cuniculus GN=ST13 PE=4 SV=1	G1SXL3_RABIT	ST13	41 kDa	1	59	Hsc70 co-chaperone
Uncharacterized protein OS=Oryctolagus cuniculus GN=ACACA PE=4 SV=2	G1T7I3_RABIT	ACACA	282 kDa	27	52
Uncharacterized protein OS=Oryctolagus cuniculus GN=RUVBL2 PE=4 SV=2	G1SQZ4_RABIT	RUVBL2	51 kDa	4	43
cDNA FLJ78534, highly similar to Homo sapiens RAD23 homolog A (S. cerevisiae), mRNA OS=Homo sapiens PE=2 SV=1	A8K1J3_HUMAN (+3)		39 kDa	42	38
Uncharacterized protein OS=Oryctolagus cuniculus GN=ARRB2 PE=4 SV=1	G1TPA9_RABIT	ARRB2	46 kDa	16	24
Uncharacterized protein OS=Oryctolagus cuniculus GN=CDC37 PE=1 SV=1	G1TPN2_RABIT	CDC37	43 kDa	0	24	Hsp90 co-chaperone
Polyubiquitin-C OS=Macaca fascicularis GN=EGM_07462 PE=4 SV=1	G7PTR1_MACFA (+176)	EGM_07462	17 kDa	10	22
RuvB-like 1 OS=Fukomys damarensis GN=H920_00212 PE=4 SV=1	A0A091E6H1_FUKDA (+23)	H920_00212	50 kDa	2	21
Uncharacterized protein OS=Oryctolagus cuniculus GN=ELF1 PE=3 SV=2	G1SZL5_RABIT	ELF1	106 kDa	0	20
Uncharacterized protein OS=Oryctolagus cuniculus GN=RPAP3 PE=4 SV=2	G1SHA2_RABIT	RPAP3	80 kDa	0	20
Keratin 1 OS=Homo sapiens GN=KRT1 PE=3 SV=1	H6VRF8_HUMAN (+3)	KRT1	66 kDa	12	16
Proteasome subunit alpha type OS=Sus scrofa GN=PSMA1 PE=1 SV=1	F2Z5L7_PIG (+18)	PSMA1	30 kDa	1	16
Proteasome subunit beta type (Fragment) OS=Oryctolagus cuniculus GN=PSMB5 PE=3 SV=1	G1T4Q9_RABIT	PSMB5	29 kDa	12	16
Peptidyl-prolyl cis-trans isomerase FKBP4 OS=Oryctolagus cuniculus GN=FKBP4 PE=1 SV=3	FKBP4_RABIT	FKBP4	51 kDa	0	13	Hsp90 co-chaperone
Uncharacterized protein OS=Pan troglodytes GN=KRT2 PE=3 SV=1	H2R1Z0_PANTR	KRT2	65 kDa	10	13
Uncharacterized protein OS=Oryctolagus cuniculus GN=CAD PE=3 SV=2	G1TCT3_RABIT	CAD	239 kDa	5	12
Ubiquitin-like protein 4A OS=Oryctolagus cuniculus GN=UBL4A PE=3 SV=1	UBL4A_RABIT	UBL4A	18 kDa	1	12
Proteasome subunit alpha type OS=Papio anubis GN=PSMA7 PE=3 SV=1	A0A096NND3_PAPAN (+9)	PSMA7	28 kDa	0	11
Uncharacterized protein OS=Oryctolagus cuniculus GN=HSPD1 PE=3 SV=2	G1T3Y8_RABIT (+1)	HSPD1	57 kDa	0	11
Keratin, type II cytoskeletal 1 OS=Pteropus alecto GN=PAL_GLEAN10005088 PE=3 SV=1	L5L6F6_PTEAL	PAL_GLEAN10005088	138 kDa	5	11
Uncharacterized protein (Fragment) OS=Oryctolagus cuniculus GN=CACYBP PE=4 SV=1	G1SLM1_RABIT	CACYBP	26 kDa	1	11
Proteasome subunit alpha type OS=Fukomys damarensis GN=H920_09332 PE=3 SV=1	A0A091DAZ6_FUKDA (+24)	H920_09332	27 kDa	0	10
Protein-L-isoaspartate O-methyltransferase OS=Papio anubis GN=PCMT1 PE=3 SV=1	A0A096NW19_PAPAN (+13)	PCMT1	30 kDa	6	10
Uncharacterized protein OS=Sus scrofa GN=ATXN2L PE=1 SV=1	I3L9R9_PIG	ATXN2L	113 kDa	10	10
Uncharacterized protein OS=Oryctolagus cuniculus GN=ATXN2L PE=4 SV=2	G1U0I7_RABIT	ATXN2L	97 kDa	10	9
Keratin, type II cytoskeletal 2 epidermal OS=Homo sapiens GN=KRT2 PE=1 SV=2	K22E_HUMAN	KRT2	65 kDa	4	9
Uncharacterized protein OS=Oryctolagus cuniculus GN=UBE2O PE=4 SV=1	G1U3G0_RABIT	UBE2O	141 kDa	6	8
ATP synthase subunit alpha OS=Mus musculus PE=2 SV=1	Q3U452_MOUSE		55 kDa	7	8
Uncharacterized protein OS=Papio anubis GN=CLINT1 PE=4 SV=1	A0A096N9Y0_PAPAN (+13)	CLINT1	68 kDa	3	8
Uncharacterized protein OS=Oryctolagus cuniculus GN=ZZEF1 PE=4 SV=2	G1T874_RABIT	ZZEF1	254 kDa	0	8
Uncharacterized protein (Fragment) OS=Oryctolagus cuniculus GN=DNAJA4 PE=4 SV=1	G1SCV4_RABIT	DNAJA4	40 kDa	1	8	Hsp70 co-chaperone
Uncharacterized protein OS=Oryctolagus cuniculus GN=RNF123 PE=4 SV=2	G1TTN8_RABIT	RNF123	150 kDa	0	7
Creatine kinase M-type OS=Oryctolagus cuniculus GN=CKM PE=1 SV=1	KCRM_RABIT	CKM	43 kDa	0	7
Proteasome subunit beta type OS=Canis familiaris GN=PSMB6 PE=3 SV=1	E2R0B6_CANFA	PSMB6	25 kDa	2	7
Uncharacterized protein OS=Papio anubis GN=ZZEF1 PE=4 SV=1	A0A096P2F2_PAPAN (+7)	ZZEF1	331 kDa	0	7
DNA primase OS=Pteropus alecto GN=PAL_GLEAN10004834 PE=3 SV=1	L5KWC7_PTEAL	PAL_GLEAN10004834	164 kDa	0	7
Serine/threonine-protein phosphatase OS=Papio anubis GN=PPP5C PE=3 SV=1	A0A0A0MV89_PAPAN (+12)	PPP5C	57 kDa	0	7
Keratin, type I cytoskeletal 9 OS=Homo sapiens GN=KRT9 PE=1 SV=3	K1C9_HUMAN	KRT9	62 kDa	7	6
Uncharacterized protein OS=Oryctolagus cuniculus GN=TRIM58 PE=4 SV=2	G1T3X6_RABIT	TRIM58	38 kDa	2	6
Chaperonin-containing T-complex polypeptide eta subunit OS=Oryctolagus cuniculus PE=2 SV=1	B6V9S8_RABIT (+5)		60 kDa	2	6
Uncharacterized protein OS=Gorilla gorilla gorilla GN=KRT10 PE=3 SV=1	G3QDX0_GORGO (+2)	KRT10	52 kDa	7	6
Uncharacterized protein OS=Oryctolagus cuniculus GN=CEP44 PE=4 SV=1	G1T6G6_RABIT	CEP44	44 kDa	3	6
Uncharacterized protein OS=Papio anubis GN=CAPRIN1 PE=4 SV=1	A0A096NSE3_PAPAN (+19)	CAPRIN1	78 kDa	6	6
T-complex protein 1 subunit delta OS=Papio anubis GN=CCT4 PE=3 SV=1	A0A096N3V6_PAPAN (+23)	CCT4	58 kDa	2	5	Chaperonin subunit
Proteasome subunit alpha type OS=Cricetulus griseus GN=H671_1g1958 PE=3 SV=1	A0A061IPM3_CRIGR (+34)	H671_1g1958	26 kDa	0	5
Proteasome subunit alpha type OS=Homo sapiens GN=PSMA2 PE=3 SV=1	A0A024RA52_HUMAN (+29)	PSMA2	26 kDa	0	5
Uncharacterized protein OS=Oryctolagus cuniculus GN=SRI PE=4 SV=2	G1T9I4_RABIT	SRI	22 kDa	7	5
Putative uncharacterized protein (Fragment) OS=Ailuropoda melanoleuca GN=PANDA_015888 PE=4 SV=1	D2HUE5_AILME (+8)	PANDA_015888	125 kDa	0	5
Uncharacterized protein (Fragment) OS=Oryctolagus cuniculus GN=NUDCD3 PE=4 SV=1	G1U427_RABIT	NUDCD3	33 kDa	6	5
Uncharacterized protein (Fragment) OS=Oryctolagus cuniculus GN=RAB3IL1 PE=4 SV=1	G1U8J3_RABIT	RAB3IL1	42 kDa	4	5
Microtubule-actin cross-linking factor 1 OS=Mus musculus GN=Macf1 PE=1 SV=2	MACF1_MOUSE	Macf1	832 kDa	4	5
DnaJ (Hsp40) homolog, subfamily A, member 2, isoform CRA_a OS=Homo sapiens GN=DNAJA2 PE=3 SV=1	A0A024R6S1_HUMAN (+23)	DNAJA2	46 kDa	1	5	Hsp70 co-chaperone
Keratin, type II cytoskeletal 6B OS=Homo sapiens GN=KRT6B PE=1 SV=5	K2C6B_HUMAN	KRT6B	60 kDa	2	5
T-complex protein 1 subunit gamma OS=Oryctolagus cuniculus GN=CCT3 PE=3 SV=2	G1SCN8_RABIT	CCT3	61 kDa	0	4	Chaperonin subunit
Proteasome subunit alpha type OS=Fukomys damarensis GN=H920_12693 PE=3 SV=1	A0A091D4G4_FUKDA (+29)	H920_12693	28 kDa	0	4
Actin, cytoplasmic 1 OS=Cricetulus griseus GN=H671_4g12234 PE=3 SV=1	A0A069C7Y3_CRIGR (+60)	H671_4g12234	103 kDa	2	4
Poly(RC)-binding protein 1 OS=Fukomys damarensis GN=H920_17469 PE=4 SV=1	A0A091DEA0_FUKDA (+36)	H920_17469	37 kDa	2	4
Uncharacterized protein OS=Oryctolagus cuniculus GN=SAMD9 PE=4 SV=1	G1U2M9_RABIT	SAMD9	176 kDa	2	4
Uncharacterized protein OS=Oryctolagus cuniculus GN=FBXO30 PE=4 SV=2	G1SZL9_RABIT	FBXO30	107 kDa	0	4
Uncharacterized protein OS=Oryctolagus cuniculus GN=ABCF1 PE=3 SV=1	G1SGV5_RABIT	ABCF1	95 kDa	3	4
Uncharacterized protein OS=Oryctolagus cuniculus GN=HUWE1 PE=4 SV=1	G1SSX2_RABIT	HUWE1	481 kDa	0	4
Uncharacterized protein OS=Papio anubis GN=VCP PE=3 SV=1	A0A096P194_PAPAN (+21)	VCP	89 kDa	0	4
Uncharacterized protein OS=Papio anubis GN=DDX3X PE=3 SV=1	A0A096MZJ5_PAPAN (+38)	DDX3X	73 kDa	3	4
Uncharacterized protein OS=Oryctolagus cuniculus GN=PSME1 PE=4 SV=1	G1U8C4_RABIT	PSME1	29 kDa	0	4
Cytochrome c oxidase subunit 1 (Fragment) OS=Melonycteris fardoulisi maccoyi GN=COI PE=3 SV=1	A4U8X4_MELFA	COI	21 kDa	2	4
Serine/arginine-rich-splicing factor 3 OS=Homo sapiens GN=SRSF3 PE=1 SV=1	A0A087X2D0_HUMAN (+56)	SRSF3	10 kDa	3	4
Uncharacterized protein OS=Oryctolagus cuniculus GN=HECTD3 PE=4 SV=1	G1SJQ9_RABIT (+1)	HECTD3	97 kDa	0	4
Elongation factor 1-alpha OS=Papio anubis GN=EEF1A2 PE=3 SV=1	A0A096NN64_PAPAN (+17)	EEF1A2	50 kDa	3	4
Eukaryotic translation initiation factor 2 subunit 1 OS=Oryctolagus cuniculus GN=EIF2A PE=4 SV=1	G1TAW7_RABIT	EIF2A	65 kDa	3	4
T-complex protein 1 subunit alpha OS=Oryctolagus cuniculus PE=2 SV=1	B2ZDY6_RABIT		60 kDa	1	3
Arachidonate 15-lipoxygenase OS=Oryctolagus cuniculus GN=ALOX15 PE=3 SV=2	G1TJE5_RABIT (+1)	ALOX15	89 kDa	4	3
T-complex protein 1 subunit zeta OS=Oryctolagus cuniculus GN=CCT6 PE=2 SV=3	TCPZ_RABIT	CCT6	58 kDa	1	3	Chaperonin subunit
Chaperonin-containing T-complex polypeptide beta subunit OS=Oryctolagus cuniculus GN=CCT2 PE=2 SV=1	B6V9S9_RABIT	CCT2	57 kDa	0	3
Nucleosome assembly protein 1-like 1, isoform CRA_a OS=Homo sapiens GN=NAP1L1 PE=3 SV=1	A0A024RBB7_HUMAN (+37)	NAP1L1	45 kDa	0	3
Polyadenylate-binding protein OS=Homo sapiens GN=PABPC1 PE=3 SV=1	A0A024R9C1_HUMAN (+36)	PABPC1	71 kDa	1	3
Uncharacterized protein OS=Cavia porcellus GN=UBAC1 PE=4 SV=1	H0VB89_CAVPO	UBAC1	45 kDa	0	3
Uncharacterized protein OS=Oryctolagus cuniculus GN=FUBP3 PE=4 SV=2	G1SQI0_RABIT	FUBP3	36 kDa	2	3
40S ribosomal protein S25-like protein OS=Cricetulus griseus GN=H671_4g12992 PE=4 SV=1	A0A061I1P3_CRIGR (+63)	H671_4g12992	14 kDa	4	3
Uncharacterized protein OS=Fukomys damarensis GN=H920_09809 PE=4 SV=1	A0A091E1C0_FUKDA (+20)	H920_09809	11 kDa	0	3
Proteasome subunit beta type-3 (Fragment) OS=Homo sapiens GN=PSMB3 PE=1 SV=1	A0A087WUL2_HUMAN (+27)	PSMB3	16 kDa	0	3
Uncharacterized protein (Fragment) OS=Oryctolagus cuniculus GN=EPS15 PE=4 SV=1	G1SLH7_RABIT	EPS15	99 kDa	0	3
Uncharacterized protein OS=Ornithorhynchus anatinus GN=NUSAP1 PE=4 SV=2	F7FW76_ORNAN	NUSAP1	49 kDa	0	3
Keratin, type II cytoskeletal 5 OS=Myotis davidii GN=MDA_GLEAN10015484 PE=3 SV=1	L5M9L0_MYODS	MDA_GLEAN10015484	111 kDa	1	3
Uncharacterized protein OS=Oryctolagus cuniculus GN=CCT5 PE=3 SV=1	G1TMS5_RABIT	CCT5	60 kDa	0	2	Chaperonin subunit
Uncharacterized protein OS=Oryctolagus cuniculus GN=UBR4 PE=4 SV=1	G1SCY3_RABIT	UBR4	575 kDa	1	2
Proteasome subunit alpha type OS=Papio anubis GN=PSMA4 PE=3 SV=1	A0A096NMW0_PAPAN (+25)	PSMA4	28 kDa	0	2
Uncharacterized protein OS=Oryctolagus cuniculus GN=TFRC PE=4 SV=2	G1TCW1_RABIT	TFRC	86 kDa	1	2
Uncharacterized protein OS=Oryctolagus cuniculus GN=DCAF11 PE=4 SV=1	G1SIF7_RABIT (+1)	DCAF11	62 kDa	0	2
Elongation factor 2 OS=Camelus ferus GN=CB1_000413032 PE=4 SV=1	T0NPY7_9CETA	CB1_000413032	96 kDa	1	2
Uncharacterized protein OS=Ornithorhynchus anatinus GN=HNRNPK PE=4 SV=1	F7EHL0_ORNAN	HNRNPK	51 kDa	2	2
Uncharacterized protein (Fragment) OS=Oryctolagus cuniculus GN=PDAP1 PE=4 SV=1	G1SZK4_RABIT	PDAP1	21 kDa	5	2
Down syndrome critical region protein 2 isoform a (Predicted) OS=Oryctolagus cuniculus GN=PSMG1 PE=4 SV=1	B7NZA6_RABIT	PSMG1	33 kDa	0	2
Splicing factor 1, isoform CRA_a OS=Homo sapiens GN=SF1 PE=4 SV=1	A0A024R566_HUMAN (+49)	SF1	62 kDa	3	2
Elongation factor 1-delta OS=Oryctolagus cuniculus GN=EEF1D PE=2 SV=1	EF1D_RABIT	EEF1D	31 kDa	2	2
Uncharacterized protein OS=Oryctolagus cuniculus PE=4 SV=2	G1SYR7_RABIT		44 kDa	1	2
Serum albumin OS=Oryctolagus cuniculus GN=ALB PE=1 SV=1	G1U9S2_RABIT	ALB	69 kDa	0	2
Uncharacterized protein OS=Sarcophilus harrisii GN=METTL15 PE=3 SV=1	G3WTP3_SARHA (+1)	METTL15	46 kDa	1	2
Uncharacterized protein OS=Papio anubis GN=TUBA1B PE=3 SV=1	A0A096N2G6_PAPAN (+44)	TUBA1B	50 kDa	0	2
Flavin reductase (NADPH) OS=Camelus ferus GN=CB1_000338004 PE=4 SV=1	S9YPV5_9CETA	CB1_000338004	23 kDa	3	2
Uncharacterized protein OS=Papio anubis GN=TCEB3 PE=3 SV=1	A0A096N239_PAPAN (+20)	TCEB3	20 kDa	0	2
Uncharacterized protein OS=Papio anubis GN=RAN PE=4 SV=1	A0A096N2B8_PAPAN (+23)	RAN	24 kDa	1	2
Uncharacterized protein OS=Oryctolagus cuniculus GN=DNAJB2 PE=4 SV=2	G1T8V4_RABIT	DNAJB2	31 kDa	1	2
Tyrosine-protein kinase BTK isoform 2 OS=Cricetulus griseus GN=H671_xg20019 PE=4 SV=1	A0A061HV35_CRIGR (+35)	H671_xg20019	19 kDa	0	2
Carbonic anhydrase 2 OS=Oryctolagus cuniculus GN=CA2 PE=1 SV=3	CAH2_RABIT	CA2	30 kDa	2	2
26S protease regulatory subunit 6A OS=Fukomys damarensis GN=H920_18696 PE=3 SV=1	A0A091CM26_FUKDA	H920_18696	100 kDa	0	2
Activated RNA polymerase II transcriptional coactivator p15 OS=Fukomys damarensis GN=H920_15509 PE=4 SV=1	A0A091CUA2_FUKDA (+50)	H920_15509	14 kDa	1	2
Uncharacterized protein OS=Papio anubis GN=ATG4D PE=4 SV=1	A0A0A0MUM9_PAPAN (+17)	ATG4D	53 kDa	2	2
Glyceraldehyde-3-phosphate dehydrogenase (Fragment) OS=Phoca largha PE=2 SV=1	E2I6M8_PHOLR		33 kDa	3	2
Serine/threonine-protein phosphatase OS=Homo sapiens GN=PPP6C PE=3 SV=1	A0A024R861_HUMAN (+36)	PPP6C	35 kDa	0	2
Uncharacterized protein OS=Oryctolagus cuniculus GN=EIF4B PE=4 SV=2	G1T5H8_RABIT	EIF4B	71 kDa	0	2
Uncharacterized protein OS=Oryctolagus cuniculus GN=RPL30 PE=3 SV=1	G1TDL2_RABIT (+1)	RPL30	13 kDa	2	2
Uncharacterized protein OS=Papio anubis GN=EDF1 PE=4 SV=1	A0A096NRQ8_PAPAN (+19)	EDF1	16 kDa	0	2
Peptidyl-prolyl cis-trans isomerase-like 4 OS=Cricetulus griseus GN=H671_2g5635 PE=4 SV=1	A0A061IFE9_CRIGR (+45)	H671_2g5635	43 kDa	2	2
Uncharacterized protein OS=Oryctolagus cuniculus PE=4 SV=1	U3KMV1_RABIT		73 kDa	0	2
Uncharacterized protein OS=Oryctolagus cuniculus GN=LOC100337796 PE=4 SV=1	G1SQA9_RABIT (+1)	LOC100337796	40 kDa	0	2
Uncharacterized protein OS=Myotis lucifugus GN=SGTA PE=4 SV=1	G1PFQ7_MYOLU (+2)	SGTA	34 kDa	0	1
Uncharacterized protein OS=Oryctolagus cuniculus GN=BAG6 PE=4 SV=1	G1SU30_RABIT	BAG6	122 kDa	0	1
Uncharacterized protein OS=Oryctolagus cuniculus GN=CCT8 PE=3 SV=2	G1SHZ8_RABIT	CCT8	61 kDa	1	1	Chaperonin subunit
Uncharacterized protein OS=Oryctolagus cuniculus GN=VPS13C PE=4 SV=2	G1SID3_RABIT	VPS13C	423 kDa	0	1
Uncharacterized protein OS=Papio anubis GN=TRIM58 PE=4 SV=1	A0A096MTI7_PAPAN (+1)	TRIM58	55 kDa	1	1
60S ribosomal protein L6 OS=Cricetulus griseus GN=I79_004246 PE=3 SV=1	G3H278_CRIGR	I79_004246	297 kDa	1	1
Glyceraldehyde-3-phosphate dehydrogenase OS=Pongo abelii GN=GAPDH PE=2 SV=3	G3P_PONAB (+1)	GAPDH	36 kDa	5	1
Uncharacterized protein OS=Rattus norvegicus PE=4 SV=1	A0A0G2KB28_RAT (+29)		25 kDa	0	1
26S protease regulatory subunit 7 OS=Fukomys damarensis GN=H920_01071 PE=3 SV=1	A0A091EPH4_FUKDA (+30)	H920_01071	49 kDa	1	1
Uncharacterized protein OS=Pongo abelii GN=C7orf55-LUC7L2 PE=4 SV=1	H2PNN7_PONAB	C7orf55-LUC7L2	42 kDa	3	1
Nuclease-sensitive element-binding protein 1 OS=Homo sapiens GN=YBX1 PE=1 SV=2	A0A087X1S2_HUMAN (+31)	YBX1	35 kDa	2	1
26S protease regulatory subunit 4 OS=Fukomys damarensis GN=H920_20355 PE=3 SV=1	A0A091CKP7_FUKDA (+45)	H920_20355	56 kDa	0	1
Uncharacterized protein OS=Oryctolagus cuniculus GN=GAPVD1 PE=4 SV=2	G1SJ37_RABIT	GAPVD1	163 kDa	1	1
Proteasome subunit beta type OS=Oryctolagus cuniculus GN=PSMB1 PE=3 SV=1	G1SU71_RABIT	PSMB1	26 kDa	0	1
Uncharacterized protein OS=Papio anubis GN=PSMD3 PE=4 SV=1	A0A096P5D9_PAPAN (+33)	PSMD3	61 kDa	0	1
Uncharacterized protein OS=Oryctolagus cuniculus GN=NUFIP2 PE=4 SV=1	G1TBQ5_RABIT	NUFIP2	76 kDa	3	1
Uncharacterized protein (Fragment) OS=Sus scrofa PE=1 SV=2	F1S9H9_PIG (+1)		17 kDa	1	1
Uncharacterized protein OS=Oryctolagus cuniculus GN=PSME2 PE=4 SV=1	G1SIH1_RABIT	PSME2	27 kDa	0	1
Caltractin-like protein OS=Cricetulus griseus GN=H671_21721 PE=4 SV=1	A0A061HUH1_CRIGR (+63)	H671_21721	17 kDa	1	1
Ribosomal protein S6 kinase alpha-3 OS=Cricetulus griseus GN=H671_xg19889 PE=3 SV=1	A0A061I1H8_CRIGR (+1)	H671_xg19889	103 kDa	1	1
Uncharacterized protein OS=Oryctolagus cuniculus GN=BMP2K PE=4 SV=2	G1T1J9_RABIT	BMP2K	125 kDa	2	1
Uncharacterized protein (Fragment) OS=Oryctolagus cuniculus GN=HMBS PE=3 SV=1	G1T8V6_RABIT	HMBS	39 kDa	1	1
Uncharacterized protein (Fragment) OS=Oryctolagus cuniculus GN=PTPN6 PE=4 SV=1	G1SK12_RABIT (+1)	PTPN6	68 kDa	2	1
Proteasome subunit beta type OS=Papio anubis GN=PSMB2 PE=3 SV=1	A0A096MX69_PAPAN (+23)	PSMB2	23 kDa	1	1
Uncharacterized protein OS=Papio anubis PE=4 SV=1	A0A096MLF8_PAPAN (+27)		22 kDa	1	1
26S proteasome non-ATPase regulatory subunit 14 (Fragment) OS=Fukomys damarensis GN=H920_16132 PE=4 SV=1	A0A091DI07_FUKDA (+45)	H920_16132	33 kDa	1	1
Uncharacterized protein OS=Chlorocebus sabaeus GN=EEF1G PE=4 SV=1	A0A0D9R2K9_CHLSB (+15)	EEF1G	50 kDa	0	1
Proteasome subunit beta type OS=Oryctolagus cuniculus GN=PSMB4 PE=3 SV=1	B7NZD7_RABIT (+1)	PSMB4	29 kDa	0	1
40S ribosomal protein S14 OS=Fukomys damarensis GN=H920_06581 PE=3 SV=1	A0A091DLN1_FUKDA (+39)	H920_06581	24 kDa	2	1
Clathrin light chain A-like protein OS=Cricetulus griseus GN=H671_2g6681 PE=4 SV=1	A0A061IGC4_CRIGR (+43)	H671_2g6681	24 kDa	1	1
Uncharacterized protein OS=Oryctolagus cuniculus GN=NUDCD2 PE=4 SV=1	G1SPN1_RABIT	NUDCD2	18 kDa	1	1
40S ribosomal protein S20 OS=Fukomys damarensis GN=H920_18129 PE=3 SV=1	A0A091DCD6_FUKDA (+53)	H920_18129	17 kDa	1	1
Uncharacterized protein OS=Papio anubis GN=DNAJC7 PE=4 SV=1	A0A096P5R2_PAPAN (+23)	DNAJC7	56 kDa	0	1
Uncharacterized protein OS=Oryctolagus cuniculus GN=DNAJB4 PE=4 SV=1	G1T3U5_RABIT	DNAJB4	38 kDa	0	1
Heterogeneous nuclear ribonucleoprotein F OS=Fukomys damarensis GN=H920_04588 PE=4 SV=1	A0A091DS70_FUKDA (+18)	H920_04588	69 kDa	1	1
Nuclear ubiquitous casein and cyclin-dependent kinases substrate OS=Pteropus alecto GN=PAL_GLEAN10006943 PE=4 SV=1	L5JV25_PTEAL	PAL_GLEAN10006943	22 kDa	6	1
40S ribosomal protein S28 OS=Fukomys damarensis GN=H920_15637 PE=3 SV=1	A0A091CWG0_FUKDA (+33)	H920_15637	8 kDa	1	1
Splicing factor 45 OS=Cricetulus griseus GN=H671_3g8664 PE=4 SV=1	A0A061II27_CRIGR (+24)	H671_3g8664	39 kDa	1	1
Proteasome subunit beta type OS=Oryctolagus cuniculus GN=PSMB9 PE=3 SV=2	G1SGW4_RABIT	PSMB9	33 kDa	0	1
Uncharacterized protein OS=Oryctolagus cuniculus GN=MIS18A PE=4 SV=2	G1SX33_RABIT	MIS18A	26 kDa	1	1
Uncharacterized protein OS=Canis familiaris GN=CUL4A PE=3 SV=2	F1Q284_CANFA (+1)	CUL4A	88 kDa	0	1
Uncharacterized protein OS=Oryctolagus cuniculus GN=PPP6R1 PE=4 SV=2	G1SRF5_RABIT	PPP6R1	94 kDa	0	1
S-phase kinase-associated protein 1 OS=Fukomys damarensis GN=H920_11994 PE=4 SV=1	A0A091D8L6_FUKDA (+48)	H920_11994	21 kDa	0	1
Uncharacterized protein (Fragment) OS=Oryctolagus cuniculus GN=SORBS1 PE=4 SV=1	G1T5V5_RABIT	SORBS1	132 kDa	1	1
Serine protease HTRA2, mitochondrial OS=Fukomys damarensis GN=H920_08425 PE=4 SV=1	A0A091E525_FUKDA (+33)	H920_08425	49 kDa	0	1
Calcium-regulated heat stable protein 1 OS=Cricetulus griseus GN=H671_7g18768 PE=4 SV=1	A0A061HW36_CRIGR (+35)	H671_7g18768	23 kDa	1	1
Proliferation-associated 2G4, 38kDa, isoform CRA_a OS=Homo sapiens GN=PA2G4 PE=4 SV=1	A0A024RB85_HUMAN (+51)	PA2G4	44 kDa	0	1
Uncharacterized protein OS=Oryctolagus cuniculus PE=4 SV=2	G1TAL8_RABIT		252 kDa	0	1
40S ribosomal protein S4 OS=Cricetulus griseus GN=H671_xg20714 PE=3 SV=1	A0A061HUN3_CRIGR (+90)	H671_xg20714	27 kDa	1	1
Uncharacterized protein (Fragment) OS=Ailuropoda melanoleuca GN=TIMM8B PE=4 SV=1	D2HG80_AILME (+20)	TIMM8B	9 kDa	0	1
Uncharacterized protein (Fragment) OS=Oryctolagus cuniculus GN=EIF5B PE=1 SV=1	G1TRL5_RABIT (+1)	EIF5B	137 kDa	2	1
Uncharacterized protein OS=Oryctolagus cuniculus GN=OIP5 PE=4 SV=2	G1SJD5_RABIT	OIP5	29 kDa	0	1
Eukaryotic translation initiation factor 2, subunit 3 gamma, 52kDa, isoform CRA_a OS=Homo sapiens GN=EIF2S3 PE=4 SV=1	A0A024RBY4_HUMAN (+24)	EIF2S3	51 kDa	0	1
Uncharacterized protein OS=Oryctolagus cuniculus GN=SIRT2 PE=4 SV=1	G1TWQ3_RABIT	SIRT2	43 kDa	0	1
Uncharacterized protein OS=Canis familiaris GN=DNAJB1 PE=4 SV=1	E2R9D7_CANFA	DNAJB1	38 kDa	0	1
Uncharacterized protein (Fragment) OS=Oryctolagus cuniculus GN=PSMD1 PE=4 SV=1	G1SVF2_RABIT (+3)	PSMD1	109 kDa	0	1
Uncharacterized protein (Fragment) OS=Myotis lucifugus GN=PSMC5 PE=3 SV=1	G1PIV4_MYOLU	PSMC5	47 kDa	0	1
Uncharacterized protein OS=Mustela putorius furo GN=IPO5 PE=4 SV=1	M3YJY4_MUSPF	IPO5	122 kDa	1	0
Uncharacterized protein OS=Chlorocebus sabaeus GN=DDI2 PE=4 SV=1	A0A0D9S8I1_CHLSB (+1)	DDI2	111 kDa	1	0
Uncharacterized protein OS=Papio anubis GN=PSMD11 PE=4 SV=1	A0A096P3S8_PAPAN (+22)	PSMD11	47 kDa	1	0
Uncharacterized protein OS=Oryctolagus cuniculus GN=NAP1L4 PE=3 SV=1	G1SPB8_RABIT	NAP1L4	42 kDa	1	0
Uncharacterized protein OS=Papio anubis GN=NUP93 PE=4 SV=1	A0A096NIM3_PAPAN (+30)	NUP93	94 kDa	2	0
Uncharacterized protein OS=Oryctolagus cuniculus GN=TCEB2 PE=4 SV=2	G1SYL8_RABIT (+1)	TCEB2	13 kDa	1	0
Annexin OS=Papio anubis GN=ANXA7 PE=3 SV=1	A0A096P4N6_PAPAN (+13)	ANXA7	50 kDa	1	0
Eukaryotic translation initiation factor 2-alpha kinase 1 OS=Oryctolagus cuniculus GN=EIF2AK1 PE=1 SV=1	E2AK1_RABIT (+2)	EIF2AK1	70 kDa	1	0
60S ribosomal protein L13 OS=Cricetulus griseus GN=H671_3g8716 PE=3 SV=1	A0A061IET8_CRIGR (+43)	H671_3g8716	24 kDa	1	0
Ribosomal protein L38, isoform CRA_a OS=Homo sapiens GN=RPL38 PE=3 SV=1	A0A024R8P8_HUMAN (+36)	RPL38	8 kDa	1	0
Ribosomal protein L19 OS=Fukomys damarensis GN=H920_03601 PE=3 SV=1	A0A091DRX3_FUKDA (+58)	H920_03601	23 kDa	1	0
HCG26523, isoform CRA_a OS=Homo sapiens GN=hCG_26523 PE=4 SV=1	A0A024RBF6_HUMAN (+97)	hCG_26523	17 kDa	1	0
Uncharacterized protein OS=Canis familiaris GN=RPL7 PE=3 SV=2	F1Q0Z2_CANFA (+8)	RPL7	29 kDa	1	0
40S ribosomal protein SA OS=Homo sapiens GN=RPSA PE=3 SV=1	A0A024R2P0_HUMAN (+71)	RPSA	33 kDa	1	0
Annexin A11 OS=Oryctolagus cuniculus GN=ANXA11 PE=1 SV=1	ANX11_RABIT (+2)	ANXA11	54 kDa	1	0
Glutamine synthetase OS=Oryctolagus cuniculus GN=GLUL PE=3 SV=2	G1SW00_RABIT	GLUL	37 kDa	1	0
Ribosomal protein OS=Fukomys damarensis GN=H920_15492 PE=3 SV=1	A0A091CUF4_FUKDA (+36)	H920_15492	28 kDa	1	0
Ubiquitin carboxyl-terminal hydrolase OS=Cricetulus griseus GN=H671_7g18767 PE=3 SV=1	A0A061I0A8_CRIGR (+42)	H671_7g18767	127 kDa	1	0
40S ribosomal protein S3a OS=Fukomys damarensis GN=Rps3a PE=3 SV=1	A0A091DWY0_FUKDA (+100)	Rps3a	30 kDa	1	0
Peptidyl-prolyl cis-trans isomerase FKBP3 OS=Oryctolagus cuniculus GN=FKBP3 PE=2 SV=2	FKBP3_RABIT	FKBP3	25 kDa	1	0
Eukaryotic translation initiation factor 3 subunit I OS=Fukomys damarensis GN=H920_04173 PE=3 SV=1	A0A091DVA3_FUKDA	H920_04173	128 kDa	1	0
Uncharacterized protein OS=Oryctolagus cuniculus GN=WNK1 PE=4 SV=1	G1T5N9_RABIT	WNK1	252 kDa	1	0
Apolipoprotein B-100 OS=Homo sapiens GN=APOB PE=1 SV=1	A0A087WTM7_HUMAN (+6)	APOB	490 kDa	1	0
60S ribosomal protein L21 OS=Tupaia chinensis GN=TREES_T100009397 PE=4 SV=1	L9JHJ1_TUPCH	TREES_T100009397	16 kDa	1	0
Putative nuclear envelope protein lamin intermediate filament superfamily OS=Desmodus rotundus PE=2 SV=1	K9ILC9_DESRO		52 kDa	2	0
Histone H2B type 1-M OS=Tupaia chinensis GN=TREES_T100008070 PE=4 SV=1	L8YB91_TUPCH	TREES_T100008070	29 kDa	2	0
